# Arsenic Toxicity in the Drosophila Brain at Single Cell Resolution

**DOI:** 10.1101/2025.04.09.647950

**Authors:** Anurag Chaturvedi, Vijay Shankar, Bibhu Simkhada, Rachel A. Lyman, Patrick Freymuth, Elisabeth Howansky, Katelynne M. Collins, Trudy F. C. Mackay, Robert R. H. Anholt

## Abstract

Arsenic is an ubiquitous environmental toxicant with harmful physiological effects, including neurotoxicity. Modulation of arsenic-induced gene expression in the brain cannot be readily studied in human subjects. However, Drosophila allows quantification of transcriptional responses to neurotoxins at single cell resolution across the entire brain in a single analysis. We exposed *Drosophila melanogaster* to a chronic dose of NaAsO that does not cause rapid lethality and measured survival and negative geotaxis as a proxy of sensorimotor integration. Females survive longer than males but show earlier physiological impairment in climbing ability. Single-nuclei RNA sequencing showed widespread sex-antagonistic transcriptional responses with modulation of gene expression in females biased toward neuronal cell populations and in males toward glial cells. However, differentially expressed genes implicated similar biological pathways. Evolutionary conservation of fundamental processes of the nervous system enabled us to translate arsenic-induced changes in transcript abundances from the Drosophila model to orthologous human neurogenetic networks.
