## Supplemental Table 2 for "Arsenic Toxicity in the Drosophila Brain at Single Cell Resolution"

### Sheet: Lifespan
Supplementary Table S2. ANOVA for survival
Phenotype	Source	DF	SS	MS	EMS	ErrorTerm	ErrorDF	FValue	ProbF	Remark
Lifespan	treatment	1	999.295	999.295	Var(Residual) + Q(treatment,Sex*treatment)	MS(Residual)	4152	1272.22	<.0001	Full model
	Sex	1	2.48101	2.48101	Var(Residual) + Q(Sex,Sex*treatment)	MS(Residual)	4152	3.16	0.0756
	Sex*treatment	1	9.79084	9.79084	Var(Residual) + Q(Sex*treatment)	MS(Residual)	4152	12.46	0.0004
	rep(Sex*treatment)	4	61.414	15.3535	Var(Residual) + 34580 Var(rep(Sex*treatment))	MS(Residual)	4152	19.55	<.0001
	Residual	4152	3261.28	0.785471	Var(Residual)	.

### Sheet: Climbing_overview
Supplementary Table S2. Overview of ANOVA for climbing assay
Phenotype	Day	Sex	ANOVA Model	T	S	D	TxS	TxD	SxD	TxSxD	Remark
Climbing	0 to 6	Female and Male	Y = µ + treatment (T, fixed) + Sex (S, fixed) + Day (D, fixed) + TxS, TxD, SxD, TxSxD (all fixed) + rep(TxSxD) (random) + ε	1.36e-24	1.59e-19	1.66e-12	1.43e-09	9.7e-07	1.6e-05	3.6e-05	Full model
Climbing	0	Female	Y = µ + T (fixed) + rep(T) (random) + ε	0.82							Reduced model
Climbing	1	Female	Y = µ + T (fixed) + rep(T) (random) + ε	0.01							Reduced model
Climbing	2	Female	Y = µ + T (fixed) + rep(T) (random) + ε	0.0009							Reduced model
Climbing	3	Female	Y = µ + T (fixed) + rep(T) (random) + ε	0.0003							Reduced model
Climbing	4	Female	Y = µ + T (fixed) + rep(T) (random) + ε	9e-05							Reduced model
Climbing	5	Female	Y = µ + T (fixed) + rep(T) (random) + ε	3.93e-06							Reduced model
Climbing	6	Female	Y = µ + T (fixed) + rep(T) (random) + ε	3e-05							Reduced model
Climbing	0	Male	Y = µ + T (fixed) + rep(T) (random) + ε	0.13							Reduced model
Climbing	1	Male	Y = µ + T (fixed) + rep(T) (random) + ε	0.07							Reduced model
Climbing	2	Male	Y = µ + T (fixed) + rep(T) (random) + ε	0.66							Reduced model
Climbing	3	Male	Y = µ + T (fixed) + rep(T) (random) + ε	0.25							Reduced model
Climbing	4	Male	Y = µ + T (fixed) + rep(T) (random) + ε	0.22							Reduced model
Climbing	5	Male	Y = µ + T (fixed) + rep(T) (random) + ε	0.09							Reduced model
Climbing	6	Male	Y = µ + T (fixed) + rep(T) (random) + ε	0.008							Reduced model

### Sheet: Climbing_detailed
Supplementary Table S2. Detailed ANOVA for climbing assay
Phenotype	day	Sex	Source	DF	SS	MS	EMS	ErrorTerm	ErrorDF	FValue	ProbF	Remark
Climbing	0	F	Treatment	1	0.920658	0.920658	Var(Residual) + 95.821 Var(Rep(Treatment)) + Q(Treatment)	0.9999 MS(Rep(Treatment)) + 0.0001 MS(Residual)	4.0001	0.06	0.8228	Reduced model
	0	F	Rep(Treatment)	4	64.4071	16.1018	Var(Residual) + 95.828 Var(Rep(Treatment))	MS(Residual)	569	5.13	0.0005
	0	F	Residual	569	1784.44	3.1361	Var(Residual)	.
	0	M	Treatment	1	25.5897	25.5897	Var(Residual) + 93.53 Var(Rep(Treatment)) + Q(Treatment)	0.9989 MS(Rep(Treatment)) + 0.0011 MS(Residual)	4.0047	3.34	0.1415
	0	M	Rep(Treatment)	4	30.6447	7.66118	Var(Residual) + 93.628 Var(Rep(Treatment))	MS(Residual)	556	1.79	0.1294
	0	M	Residual	556	2380.12	4.2808	Var(Residual)	.
	1	F	Treatment	1	300.644	300.644	Var(Residual) + 65.134 Var(Rep(Treatment)) + Q(Treatment)	0.8904 MS(Rep(Treatment)) + 0.1096 MS(Residual)	4.1905	20.49	0.0095
	1	F	Rep(Treatment)	4	64.3915	16.0979	Var(Residual) + 73.151 Var(Rep(Treatment))	MS(Residual)	433	5.23	0.0004
	1	F	Residual	433	1333.18	3.07895	Var(Residual)	.
	1	M	Treatment	1	86.1221	86.1221	Var(Residual) + 63.642 Var(Rep(Treatment)) + Q(Treatment)	0.8722 MS(Rep(Treatment)) + 0.1278 MS(Residual)	4.2833	5.66	0.0717
	1	M	Rep(Treatment)	4	67.389	16.8473	Var(Residual) + 72.97 Var(Rep(Treatment))	MS(Residual)	432	4.21	0.0024
	1	M	Residual	432	1728.33	4.00077	Var(Residual)	.
	2	F	Treatment	1	770.171	770.171	Var(Residual) + 95.374 Var(Rep(Treatment)) + Q(Treatment)	0.9993 MS(Rep(Treatment)) + 0.0007 MS(Residual)	4.0014	75.54	0.001
	2	F	Rep(Treatment)	4	40.805	10.2013	Var(Residual) + 95.443 Var(Rep(Treatment))	MS(Residual)	567	4.13	0.0026
	2	F	Residual	567	1399.85	2.46887	Var(Residual)	.
	2	M	Treatment	1	220.606	220.606	Var(Residual) + 93.504 Var(Rep(Treatment)) + Q(Treatment)	0.9983 MS(Rep(Treatment)) + 0.0017 MS(Residual)	4.0013	6.21	0.0673
	2	M	Rep(Treatment)	4	142.346	35.5864	Var(Residual) + 93.665 Var(Rep(Treatment))	MS(Residual)	557	10.76	<.0001
	2	M	Residual	557	1842.63	3.30813	Var(Residual)	.
	3	F	Treatment	1	1025.77	1025.77	Var(Residual) + 91.174 Var(Rep(Treatment)) + Q(Treatment)	0.9976 MS(Rep(Treatment)) + 0.0024 MS(Residual)	4.0072	124.27	0.0004
	3	F	Rep(Treatment)	4	33.066	8.26651	Var(Residual) + 91.394 Var(Rep(Treatment))	MS(Residual)	543	2.68	0.0312
	3	F	Residual	543	1677.79	3.08984	Var(Residual)	.
	3	M	Treatment	1	20.9047	20.9047	Var(Residual) + 94.569 Var(Rep(Treatment)) + Q(Treatment)	0.9994 MS(Rep(Treatment)) + 0.0006 MS(Residual)	4.0019	1.76	0.2554
	3	M	Rep(Treatment)	4	47.5656	11.8914	Var(Residual) + 94.623 Var(Rep(Treatment))	MS(Residual)	562	2.39	0.0495
	3	M	Residual	562	2792.09	4.96813	Var(Residual)	.
	4	F	Treatment	1	1184.88	1184.88	Var(Residual) + 102.93 Var(Rep(Treatment)) + Q(Treatment)	0.9996 MS(Rep(Treatment)) + 0.0004 MS(Residual)	4.003	255.38	<.0001
	4	F	Rep(Treatment)	4	18.5592	4.6398	Var(Residual) + 102.98 Var(Rep(Treatment))	MS(Residual)	612	1.11	0.3508
	4	F	Residual	612	2558.02	4.17978	Var(Residual)	.
	4	M	Treatment	1	71.4178	71.4178	Var(Residual) + 99.745 Var(Rep(Treatment)) + Q(Treatment)	0.9996 MS(Rep(Treatment)) + 0.0004 MS(Residual)	4.0007	2.04	0.2265
	4	M	Rep(Treatment)	4	140.199	35.0498	Var(Residual) + 99.789 Var(Rep(Treatment))	MS(Residual)	593	5.37	0.0003
	4	M	Residual	593	3873.71	6.5324	Var(Residual)	.
	5	F	Treatment	1	2000.79	2000.79	Var(Residual) + 95.372 Var(Rep(Treatment)) + Q(Treatment)	0.9991 MS(Rep(Treatment)) + 0.0009 MS(Residual)	4.0106	1232.66	<.0001
	5	F	Rep(Treatment)	4	6.48961	1.6224	Var(Residual) + 95.455 Var(Rep(Treatment))	MS(Residual)	567	0.66	0.6224
	5	F	Residual	567	1400.84	2.47062	Var(Residual)	.
	5	M	Treatment	1	131.927	131.927	Var(Residual) + 94.465 Var(Rep(Treatment)) + Q(Treatment)	0.9997 MS(Rep(Treatment)) + 0.0003 MS(Residual)	4.0003	4.96	0.0899
	5	M	Rep(Treatment)	4	106.468	26.617	Var(Residual) + 94.49 Var(Rep(Treatment))	MS(Residual)	561	7.21	<.0001
	5	M	Residual	561	2070.11	3.69004	Var(Residual)	.
	6	F	Treatment	1	718.248	718.248	Var(Residual) + 101.31 Var(Rep(Treatment)) + Q(Treatment)	0.9998 MS(Rep(Treatment)) + 0.0002 MS(Residual)	4.0028	399.05	<.0001
	6	F	Rep(Treatment)	4	7.19857	1.79964	Var(Residual) + 101.33 Var(Rep(Treatment))	MS(Residual)	602	0.59	0.6685
	6	F	Residual	602	1829.65	3.03928	Var(Residual)	.
	6	M	Treatment	1	461.338	461.338	Var(Residual) + 98.854 Var(Rep(Treatment)) + Q(Treatment)	0.9984 MS(Rep(Treatment)) + 0.0016 MS(Residual)	4.0034	23.68	0.0082
	6	M	Rep(Treatment)	4	78.0167	19.5042	Var(Residual) + 99.018 Var(Rep(Treatment))	MS(Residual)	589	3.93	0.0037
	6	M	Residual	589	2923.2	4.96299	Var(Residual)	.
