## Supplemental Table 4 for "Arsenic Toxicity in the Drosophila Brain at Single Cell Resolution"

### Sheet: Table S4
Supplementary Table S4. Sequencing statistics
SampleID	Estimated Number of Cells	Mean Reads per Cell	Median Genes per Cell	Number of Reads	Valid Barcodes	Sequencing Saturation	Q30 Bases in Barcode	Q30 Bases in RNA Read	Q30 Bases in UMI	Reads Mapped to Genome	Reads Mapped Confidently to Genome	Reads Mapped Confidently to Intergenic Regions	Reads Mapped Confidently to Intronic Regions	Reads Mapped Confidently to Exonic Regions	Reads Mapped Confidently to Transcriptome	Reads Mapped Antisense to Gene	Fraction Reads in Cells	Total Genes Detected	Median UMI Counts per Cell
Female control	19188	13159	1042	252,495,397	0.957	0.527	0.952	0.925	0.951	0.911	0.812	0.024	0.219	0.569	0.673	0.091	0.692	14791	2222
Male control	14895	14479	9,53	215,664,821	0.944	0.376	0.951	0.92	0.95	0.898	0.785	0.024	0.2	0.562	0.621	0.12	0.414	14262	1827
Female Treatment	25332	8351	7,63	211,537,556	0.957	0.53	0.951	0.93	0.95	0.9	0.793	0.026	0.206	0.56	0.657	0.087	0.72	14889	1374
Male Treatment	10000	20372	1143	203,720,133	0.966	0.539	0.951	0.919	0.949	0.885	0.812	0.029	0.247	0.537	0.643	0.118	0.585	14375	2666
