## Supplemental Table 5 for "Arsenic Toxicity in the Drosophila Brain at Single Cell Resolution"

### Sheet: Table S5
Supplementary Table S5. Marker genes used to annotate cell clusters, including subclusters of 0 and 13.
cluster #	Cluster annotation	Marker genes
0	Subclustering	See below
1	Tm4	5-HT2A,ct,sosie,Pdfr,DIP-eta,scro,SoxN,Pvf3,CG42750,msi,Tl,Frq1,ap,CG8916,acj6,CG9650,CG9896,lncRNA:CR46003,lncRNA:CR46004,lncRNA:CR46006
2	TmY14	Lim3,CG10804,CG14459,CG14989,Gad1,Imp,mbl,dpr11,qvr,DIP-delta,NaCP60E,CG42524,Shab,CG45263,mamo,DIP-lambda,GluClalpha,CG8861,lncRNA:CR45223,lncRNA:CR45312
3	dopaminergic PAM neuron	CG11030,br,7B2,CG14459,CG15537,pros,hig,dati,CG2269,jeb,CG31221,IA-2,Dop2R,bru3,CG46301,robo2,CG6123,bab1,lncRNA:CR31451,lncRNA:CR44024
4	dopaminergic PAM neuron	Ddc,SK,beat-IIIc,CG15537,Imp,jeb,heph,CG34354,bma,DIP-delta,beat-VII,rn,Sytbeta,CG43689,bru3,lovit,Myo81F,Frq2,spab,lncRNA:Hsromega
5	Myoinhibitory peptide (MIP) neurons	br,Dh31,pros,dati,CG2269,jeb,heph,CG31221,IA-2,Dop2R,bma,bru3,rad,CG4577,CG46301,spab,Dh44,lncRNA:Hsromega,lncRNA:CR31451,lncRNA:CR44024
6	Undetermined	Lim1,Dh31,sNPF,AstC,CG15537,Imp,CG2269,CG31760,Vmat,Sytbeta,CG43373,bru3,rad,CG4577,lovit,Myo81F,Nep1,Ms,Dh44,DAT
7	ensheathing neuropil associated glial cell	Msr-110,CG1552,wtrw,stumps,CG31663,rols,trol,wdp,N,CG42613,axo,CG4829,dally,CG5888,CG6040,Ugt35B1,CG7084,CAH1,CG7888,Sod3
8	Kenyon Cell	toy,CG13739,sNPF,ey,Pka-R2,Dop1R2,jdp,CG30158,CG32204,bru2,Pka-C1,Rgk1,btsz,dac,Elk,Nep1,crb,a,mub,rut
9	ensheathing glial cell	wrapper,apolpp,hoe1,Ork1,SPR,Obp44a,zyd,Zasp52,wtrw,mnd,Invadolysin,CG40470,CG42235,CG42613,CG6356,bnb,CG8369,CG9686,lncRNA:CR34335,lncRNA:CR40469
10	ensheathing glial cell	pdm2,haf,CG14459,CG14989,Gad1,Imp,mbl,luna,Msp300,trh,CG43689,mamo,DIP-lambda,lovit,Myo81F,rhea,Proc,lncRNA:Hsromega,lncRNA:CR45223,pre-rRNA:CR45845
11	perineurial glial cell	CG10479,Tret1-1,CG3168,Dys,spri,CG34417,Fas2,pdm3,CG46339,CG4797,CG4991,Sema5c,CG5687,dve,CG6126,SPARC,CG8034,Cys,FER,sog
12	Mi1 neurons	stan,ckn,sosie,side-IV,Tk,CG17193,scro,Mmp2,CG2016,CG31221,Epac,CG42458,CG43078,CG43902,Rh7,Pka-C3,Octbeta1R,Con,ap,lncRNA:CR44997
13	Subclustering	See below
14	reticular neuropil associated glial cell	Msr-110,alrm,CG1552,bdl,pnt,Gat,Gs2,ogre,CG31705,AANAT1,CG42342,CG42741,CG43693,Inx2,Tsp5D,Rh50,CAH1,CG8745,Treh,CG9394
15	T1	Awh,Fur1,orb,CG14274,CG15522,Mmp2,CG2016,hbn,Octbeta2R,CG34351,CG34355,Eaat1,ome,CG42594,CG42673,CG43795,tok,AstC-R1,GILT1,CG9932
16	T1	Awh,orb,CG14274,CG15522,5-HT1A,CG1688,Mmp2,CG2016,hbn,Octbeta2R,CG34351,CG34355,Eaat1,ome,CG42594,CG42673,CG43795,tok,AstC-R1,GILT1
17	subperineurial glial cell	Mdr65,CG10226,CG10433,CG10702,CG12256,CG13877,CG14687,CG15201,CG15209,Idgf4,CG30197,CG3168,CG32032,ltl,Sdr,Tsf1,CG6357,SPARC,CG7530,Cys
18	subperineurial glial cell	Mdr65,CG10226,how,CG10702,Idgf4,Ect3,ltl,cv-c,CG34417,Ncc69,IP3K2,CG4716,baz,Ntan1,T48,CG8180,CG8312,spin,sog,fog
19	optic chiasma glial cell	ko,Cyp4g15,hoe1,Scp2,pnt,CAP,CG2082,CG2145,zyd,e,cv-c,bi,spok,CG43795,DIP-lambda,T48,bnb,b,CG8312,Amph
20	plasmatocyte	Inos,nAChRbeta3,vkg,CG17574,regucalcin,lectin-24Db,CG32091,Ppn,Sr-CI,Karl,Col4a1,CG4250,CG42711,CG4950,CG5080,SPARC,Cp1,Hml,lectin-28C,LanB1
21	Kenyon cell	prt,toy,sNPF,ey,Pka-R2,Dop1R2,jdp,CG30158,sals,CG32204,CG34402,bru2,Pka-C1,Rgk1,dac,Nep1,a,mub,rut,Dop1R1
22	Tm5c neuron	orb,oc,CG1358,CG13698,side-IV,CG2016,nAChRalpha7,Pde11,CG34355,Dgk,CG34384,KaiR1D,CG42540,CngA,CG5910,CG6044,Sulf1,Npc2a,CG9650,VGlut
23	L2 neuron	ko,RyR,CG11000,svp,sano,CG13698,CG13739,Teh4,Teh2,CG15186,Kif3C,shakB,CG42524,CG42674,CG44422,Rh7,Grd,CG9171,grn,para
24	ocellus retinula cell/outer photoreceptor cell	Rh2,Culd,Achl,mew,CG17739,trpl,stops,norpA,rdgA,CG43340,lovit,ninaC,Arr1,Arr2,inaC,trp,lqf,Gbeta76C,CarT,snu
25	Lawf2 neuron	CG11317,opa,Lim1,CG14274,Eip63F-1,dpr17,tim,dpr8,CG32982,mbl,CG33639,bi,app,CG42342,DIP-beta,CngA,CG43795,BicD,Nos,lncRNA:CR32773
26	Dm9	SIFaR,oc,CG14669,Ca-alpha1T,SPR,foxo,Ccn,trol,Ggamma30A,Oamb,app,Fife,Sytalpha,Octbeta1R,AstC-R1,ort,CG8034,VGlut,lncRNA:CR44206,lncRNA:CR45312
27	fat body cell	Nplp2,apolpp,Yp3,Cyt-b5-r,CG13315,IM33,CG17108,CG18067,CG2233,Yp2,Yp1,TotX,TotC,TotA,CG31689,CG34166,CG4716,CG6503,Obp99c,eEF1alpha1
28	T1	Awh,orb,CG14274,CG15522,Mmp2,CG2016,hbn,trol,Octbeta2R,CG34351,CG34355,Eaat1,ome,CG42594,CG42673,axo,CG43795,tok,AstC-R1,CAH1
29	ensheathing neuropil associated glial cell	ey,CG1552,Dop1R2,ClC-a,stumps,CG31663,CG32204,trol,CG33970,wdp,CG42613,axo,Rgk1,CG4829,CG5888,Nep1,CG6040,CG7084,CAH1,CG7888
30	ensheathing neuropil associated glial cell	wrapper,apolpp,CG13408,CG15201,CG15209,pros,dati,Obp44a,CG2852,CG31706,mnd,Dop2R,teq,CG5895,Tsf1,bnb,CG7607,CG8369,CG9686,lncRNA:CR31451
31	ensheathing neuropil associated glial cell	Msr-110,alrm,CG1552,pnt,Gat,Gs2,stumps,CG31705,trol,axo,CG43693,CG4409,CG6040,Rh50,CAH1,CG7888,Amph,CG8745,Treh,CG9394
32	ensheathing neuropil associated glial cell	apolpp,hoe1,CG14274,Ork1,SPR,CG2016,Obp44a,zyd,wtrw,mnd,Eaat1,Invadolysin,CG40470,CG42235,CG42613,Tsf1,CG6356,ana,CG9686,lncRNA:CR40469
33	perineurial glial cell	CG10479,fng,whd,Tret1-1,stumps,CG3168,trol,spri,CG34417,Fas2,axo,CG4797,dve,CG6040,CG6126,CAH1,CG8034,Cys,CG8312,FER
34	dopaminergic PAM neuron	5-HT2A,Lim1,Dh31,Pdfr,CG14687,CG15537,Mmp2,Gprk2,Ccn,trol,Oamb,Sytbeta,CG43373,sli,Myo81F,Nep1,CG6006,ssp6,Ac76E,fz2
0_0	Undetermined	lncRNA:roX1,lncRNA:roX2,lncRNA:CR34335,rsh,AstA-R1,Cngl,MtnA,His4r
0_1	Undetermined	lncRNA:roX1,lncRNA:roX2,lncRNA:CR34335,acj6,Pde1c,Cngl,Con,nAChRalpha6,ct,Mmp2,Calx,CG44422,CG30116,MtnA,DIP-lambda,Ten-m,His4r
0_2	dopaminergic PAM neuron	ple,Vmat,DAT,CG42342,CARPA,DIP-delta,Ddc,Bx,scro,CG13743,hth,kek1,Ca-Ma2d,Cad87A,CG10384,CG31760,Oamb,sdk,klg
0_3	Lobula columnar neuron LC17	lncRNA:CR45223,CG14322,acj6,kn,fkh,beat-IIIc,shakB,CG43902,toy,rdo,vex,CG42673,rgn,Gycbeta100B,CG6006,zfh2,sNPF,mEFTs,app
0_4	T3 neurons	sosie,nAChRalpha6,acj6,Con,CG9896,beat-Ib,beat-Ic,rdgA,ct,Tk,CG44422,ap,CG14431,Dscam3,Hr38,Tbh,ASPP,rst,beat-IIa
0_5	dopaminergic PAM neuron	BicDR,RunxA,CG9896,pyd,Fili,nAChRalpha6,CG42458,disco-r,lov,nAChRalpha1,Sox102F,rn,CG10384,beat-Ic,lncRNA:CR44997,CG42346,beat-Vb,lncRNA:CR45332,unc-13-4A,nkd
0_6	Tm9 neuron	DIP-epsilon,CARPB,Spar,Scgdelta,CG31221,CG43795,IA-2,CG32683,SoxN,ct,CG13594,Octbeta3R,side-III,toy,TrissinR,Trim9,dpr13,CG14762,Pal2,dpr15
0_7	Tm5c neuron	Lmx1a,Rgk3,hbn,lncRNA:CR45312,DIP-alpha,Nplp1,VGlut,CG43795,Pka-C3,CG31191,sm,pum,CG1688,oc,TrissinR,Tk,CG30116,CARPA,Ccn
0_8	proximal medullary amacrine neuron Pm4	CG13408,RunxB,Nos,Dop1R2,GABA-B-R3,sNPF,lncRNA:CR45312,Neto,CG8861,CG14989,orb,ey,Ca-alpha1T,bma,Vsx1,CG6154,DIP-delta,Gad1,MYPT-75D,RapGAP1
13_0	centrifugal neuron C3	lncRNA:roX1,lncRNA:CR42862,pum,Uhg5,CG33170,Caper,Cngl,Ddc,lncRNA:roX2,FoxP,Pitslre,hfp,CG6912,SC35,Rbp1,CG31211,lncRNA:CR43334,sbr,lncRNA:CR43836,Uhg4
13_1	optic chiasma glial cell	lncRNA:CR34335,CG12239,lncRNA:noe,Obp44a,Crz,Vmat,Hug,AstC,lncRNA:CR44832,Dsk,chrb,Pdf,Lk6
13_2	fat body cell	Nplp2,Yp1,Yp2,CG2233,Obp99c,CG17108,Yp3,apolpp,CG6503,Dso1,BomBc2,Npc2g,Cyt-b5-r,BomS2,eEF1alpha1,IM33,TotC,TotX,TotA,Bbd
13_3	ocellus retinula cell/outer photoreceptor cell	trpl,Gbeta76C,ninaC,trp,t,inaC,Arr1,SmydA-8,inaD,M7BP,Arr2,Rh2,rtp,stops,Pdh,norpA,CG17739,Tsp42Ej
