## Supplemental Table 7 for "Arsenic Toxicity in the Drosophila Brain at Single Cell Resolution"

### Sheet: Table S7
Differentially Expressed Genes in Males						Differentially Expressed Genes in Females
Cluster #	Fly Gene Symbol	Average difference between Arsenic Treatment and Control	Adjusted P-value (Bonferroni)	Cluster annotation		Cluster #	Fly Gene Symbol	Average difference between Arsenic Treatment and Control	Adjusted P-value (Bonferroni)	Cluster annotation
1	CG12239	0.0349555	1.7e-11	Tm4 neuron		1	CG12239	0.370917	8.51e-40	Tm4 neuron
1	apolpp	-0.0738419	9.17e-06	Tm4 neuron		1	apolpp	-0.165596	6.82e-08	Tm4 neuron
1	Eaat1	0.11447	4.87e-07	Tm4 neuron		1	Treh	-0.0224653	3.8e-16	Tm4 neuron
1	LpR2	0.132507	0.0114311	Tm4 neuron		1	Invadolysin	-0.0726902	2.99e-12	Tm4 neuron
1	CG31690	0.387197	0.003977	Tm4 neuron		1	Pdf	-0.289722	1.23e-81	Tm4 neuron
2	MtnA	-0.126291	3.13e-09	TmY14 neuron		2	CG12239	-0.297097	1.47e-19	TmY14 neuron
2	CG12239	0.192612	8.45e-22	TmY14 neuron		2	Treh	-0.0168059	4.66e-06	TmY14 neuron
2	apolpp	0.00201618	1.57e-28	TmY14 neuron		2	HDAC6	-0.0439416	0.000648357	TmY14 neuron
2	Eaat1	0.0708126	2.64e-13	TmY14 neuron		2	Pdf	-0.414938	2.93e-47	TmY14 neuron
2	LpR2	0.144768	0.000319009	TmY14 neuron		3	CG12239	-0.480383	8.55e-15	dopaminergic PAM neuron
2	CG14274	0.00638552	0.0018923	TmY14 neuron		3	Treh	-0.050008	0.00268918	dopaminergic PAM neuron
3	CG12239	0.619307	7.88e-17	dopaminergic PAM neuron		3	Invadolysin	-0.112347	1.44e-08	dopaminergic PAM neuron
3	apolpp	-0.129049	1.55e-16	dopaminergic PAM neuron		3	HDAC6	-0.0543723	1.02e-07	dopaminergic PAM neuron
3	Eaat1	0.129254	2.25e-17	dopaminergic PAM neuron		3	Pdf	-0.531164	1.81e-39	dopaminergic PAM neuron
3	LpR2	0.157508	0.0128014	dopaminergic PAM neuron		3	CG7607	-0.0628395	1.43e-06	dopaminergic PAM neuron
5	MtnA	-0.145519	0.00018196	Myoinhibitory peptide (MIP) neurons		5	CG12239	-0.185934	5.22e-06	Myoinhibitory peptide (MIP) neurons
5	CG12239	0.444337	1.32e-11	Myoinhibitory peptide (MIP) neurons		5	Treh	-0.0683624	0.00581758	Myoinhibitory peptide (MIP) neurons
5	apolpp	-0.0824056	2.53e-15	Myoinhibitory peptide (MIP) neurons		5	HDAC6	-0.0655254	2.3e-06	Myoinhibitory peptide (MIP) neurons
5	tok	0.178423	0.000159851	Myoinhibitory peptide (MIP) neurons		5	Pdf	-0.170336	1e-28	Myoinhibitory peptide (MIP) neurons
5	CG2269	-1.13617	0.0233469	Myoinhibitory peptide (MIP) neurons		5	CG7607	-0.049165	7.21e-05	Myoinhibitory peptide (MIP) neurons
5	Eaat1	0.11277	1.86e-12	Myoinhibitory peptide (MIP) neurons		6	CG12239	-0.10173	3.28e-12	Undetermined
5	LpR2	0.179377	0.00821512	Myoinhibitory peptide (MIP) neurons		6	HDAC6	-0.0586681	0.00229769	Undetermined
6	MtnA	-0.225077	6.35e-08	Undetermined		6	Pdf	-5.23842	7.39e-23	Undetermined
6	CG12239	-1.66839	1.03e-11	Undetermined		6	CG7607	-0.0540738	0.00077341	Undetermined
6	apolpp	0.0199628	2.59e-19	Undetermined		7	CG12239	-0.162968	6.9e-07	ensheathing neuropil associated glial cell
6	CG2269	-2.41472	6.95e-10	Undetermined		7	apolpp	0.00502997	0.00268047	ensheathing neuropil associated glial cell
6	spin	0.0388107	0.0152044	Undetermined		7	Invadolysin	0.0543317	0.00904434	ensheathing neuropil associated glial cell
6	Eaat1	0.110897	1.55e-08	Undetermined		7	Pdf	-0.198129	2.32e-19	ensheathing neuropil associated glial cell
7	CG9394	0.0157576	1.23e-10	ensheathing neuropil associated glial cell		7	CG7607	-0.120143	1e-06	ensheathing neuropil associated glial cell
7	MtnA	-0.183609	5.17e-10	ensheathing neuropil associated glial cell		7	CG31999	0.00590456	0.000188636	ensheathing neuropil associated glial cell
7	CG12239	0.100909	4.15e-16	ensheathing neuropil associated glial cell		8	CG12239	0.0409236	7.49e-05	Kenyon Cell
7	apolpp	-0.0744904	3.93e-09	ensheathing neuropil associated glial cell		8	Treh	-0.0612248	0.0323475	Kenyon Cell
7	fok	-0.0384298	1.89e-08	ensheathing neuropil associated glial cell		8	Pdf	-0.161631	6.66e-25	Kenyon Cell
7	tok	0.133857	0.000181483	ensheathing neuropil associated glial cell		9	CG12239	-0.158152	5.03e-09	ensheathing glial cell
7	wake	0.215096	1.46e-09	ensheathing neuropil associated glial cell		9	apolpp	-1.39461	1.63e-09	ensheathing glial cell
7	CG2269	0.555482	0.000593188	ensheathing neuropil associated glial cell		9	HDAC6	0.0882596	0.0015769	ensheathing glial cell
7	spin	0.0614325	7.9e-07	ensheathing neuropil associated glial cell		9	Pdf	-0.304896	8.13e-12	ensheathing glial cell
7	Eaat1	0.217273	0.00017676	ensheathing neuropil associated glial cell		9	CG7607	-0.356259	0.000917904	ensheathing glial cell
7	LpR2	-0.278898	0.00170983	ensheathing neuropil associated glial cell		9	CG31999	-0.174376	0.00147672	ensheathing glial cell
7	fipi	-0.294242	5.48e-05	ensheathing neuropil associated glial cell		11	CG12239	-1.54767	1.26e-05	perineurial glial cell
7	sosie	0.00404959	0.00076515	ensheathing neuropil associated glial cell		11	Cys	1.0423	2.42e-06	perineurial glial cell
7	CG42663	0.124904	0.0279268	ensheathing neuropil associated glial cell		11	Pdf	-0.197799	8.21e-15	perineurial glial cell
7	CG31690	-0.0988981	0.000190185	ensheathing neuropil associated glial cell		12	CG12239	-0.0143339	3.46e-07	Mi1 neurons
7	eEF1alpha1	0.0907438	5.95e-05	ensheathing neuropil associated glial cell		12	HDAC6	-0.087011	0.00194381	Mi1 neurons
7	CAP	-0.0372452	0.000190244	ensheathing neuropil associated glial cell		12	Cys	-0.0448325	0.00824159	Mi1 neurons
7	CG10433	0.151515	0.00031777	ensheathing neuropil associated glial cell		12	Pdf	-0.660293	1.06e-12	Mi1 neurons
7	Cyp28d1	0.184738	0.000304438	ensheathing neuropil associated glial cell		14	CG12239	-3.73942	1.31e-06	reticular neuropil associated glial cell
7	dlp	0.0804132	7.99e-05	ensheathing neuropil associated glial cell		14	Treh	0.302528	0.00249687	reticular neuropil associated glial cell
7	asRNA:CR45161	-0.0355647	0.0160824	ensheathing neuropil associated glial cell		14	Pdf	0.374638	2.24e-15	reticular neuropil associated glial cell
8	MtnA	-0.312689	5.54e-05	Kenyon Cell		14	CG7607	0.0548812	0.0103417	reticular neuropil associated glial cell
8	CG12239	0.543103	1.36e-19	Kenyon Cell		15	Pdf	-0.237271	1.28e-14	T1 neuron
8	apolpp	-0.0734044	0.00105848	Kenyon Cell		17	CG12239	0.444713	0.0174513	subperineurial glial cell
8	Eaat1	0.0955334	0.00115075	Kenyon Cell		17	Pdf	-0.329261	0.000196209	subperineurial glial cell
9	MtnA	0.991777	0.00134414	ensheathing glial cell		19	Pdf	-0.331191	6.78e-05	optic chiasma glial cell
9	CG12239	0.186929	2.11e-11	ensheathing glial cell		20	Pdf	-0.154159	0.00777041	plasmatocyte
9	apolpp	-5.99367	1.63e-06	ensheathing glial cell		22	Pdf	-0.167822	0.000644983	Tm5c neuron
9	CG42342	1.68079	1.29e-07	ensheathing glial cell		24	lovit	-4.26801	0.0469297	ocellus retinula cell/outer photoreceptor cell
9	spin	0.124089	0.0001	ensheathing glial cell		27	lovit	0.335203	0.00405687	fat body cell
9	CG2852	-2.59243	2.41e-14	ensheathing glial cell		0_0	CG12239	-0.211662	1.87e-05	Undetermined
9	CG42663	-0.866753	6.75e-06	ensheathing glial cell		0_0	HDAC6	-0.0300071	0.0304757	Undetermined
9	CAP	0.207052	0.0499128	ensheathing glial cell		0_0	Pdf	0.078776	3.19e-24	Undetermined
9	CG10433	0.546505	0.00230336	ensheathing glial cell		0_0	CG7607	-0.0485411	0.00867668	Undetermined
9	Cyp28d1	0.726478	8.43e-10	ensheathing glial cell		0_1	CG12239	-0.118255	8.7e-05	Undetermined
9	asRNA:CR45161	0.576182	1.59e-08	ensheathing glial cell		0_1	Pdf	-0.166252	6.7e-18	Undetermined
11	MtnA	-0.938222	1.6e-10	perineurial glial cell
11	CG12239	0.209682	0.00201779	perineurial glial cell
11	fok	0.257629	4.09e-07	perineurial glial cell
11	wake	0.279458	0.0116538	perineurial glial cell
11	spin	0.147056	0.0329445	perineurial glial cell
11	Eaat1	0.380598	2.03e-06	perineurial glial cell
11	LpR2	0.320246	1.51e-09	perineurial glial cell
11	fipi	0.351744	0.00430179	perineurial glial cell
11	eEF1alpha1	-0.0740231	4.04e-05	perineurial glial cell
11	ImpL2	-0.720936	1.26e-06	perineurial glial cell
11	CG10433	-0.407245	3.62e-05	perineurial glial cell
12	CG12239	-0.332443	0.00215273	Mi1 neurons
12	apolpp	0.014097	1.17e-05	Mi1 neurons
12	Eaat1	-0.310337	0.00899434	Mi1 neurons
12	sosie	-0.413709	0.00640155	Mi1 neurons
12	CG2852	-0.191389	0.0229372	Mi1 neurons
12	Mdh1	-0.121465	0.0377486	Mi1 neurons
12	CG14274	-0.380533	0.026038	Mi1 neurons
14	CG9394	-2.48732	4.41e-35	reticular neuropil associated glial cell
14	MtnA	-0.207188	2.4e-06	reticular neuropil associated glial cell
14	CG12239	-0.636824	9.92e-13	reticular neuropil associated glial cell
14	fok	0.167588	0.000346864	reticular neuropil associated glial cell
14	tok	0.181764	0.00311875	reticular neuropil associated glial cell
14	wake	0.217136	0.00147295	reticular neuropil associated glial cell
14	CG42342	-1.91917	7.32e-06	reticular neuropil associated glial cell
14	spin	0.0858134	0.0100874	reticular neuropil associated glial cell
14	CG42663	0.159267	0.0208418	reticular neuropil associated glial cell
14	CG10433	0.074565	0.00814132	reticular neuropil associated glial cell
15	CG9394	0.0933515	0.0057419	T1 neuron
15	MtnA	-0.345515	2.71e-05	T1 neuron
15	CG12239	-0.145719	1.58e-08	T1 neuron
15	apolpp	-0.022541	0.00318071	T1 neuron
15	fok	0.303165	9.89e-08	T1 neuron
15	tok	-0.997495	0.000339598	T1 neuron
15	wake	0.18898	7.73e-05	T1 neuron
15	CG42663	0.32434	0.00275533	T1 neuron
15	Mdh1	0.0335838	0.00604736	T1 neuron
15	CG10433	0.0113843	0.0223017	T1 neuron
19	CG12239	0.204579	0.0316897	optic chiasma glial cell
19	wake	-0.336457	0.0266076	optic chiasma glial cell
19	CG31690	-3.16361	0.0029215	optic chiasma glial cell
19	Cyp28d1	0.113737	0.03623	optic chiasma glial cell
19	dlp	-1.36538	0.000278608	optic chiasma glial cell
20	Eaat1	0.720667	0.000419521	plasmatocyte
27	MtnA	43.4464	2.19e-22	fat body cell
27	apolpp	-37.756	1.7e-08	fat body cell
27	spin	-1.27381	0.0191158	fat body cell
27	CG2852	0.488095	0.0217317	fat body cell
27	ImpL2	1.29167	0.0277192	fat body cell
27	CG10433	1.17857	0.0312486	fat body cell
27	Cyp28d1	-0.982143	0.0425811	fat body cell
0_0	CG12239	-0.570695	9.28e-28	Undetermined
0_0	apolpp	-0.0767396	5.04e-15	Undetermined
0_0	Eaat1	0.120643	4.18e-18	Undetermined
0_0	LpR2	0.135525	0.0202198	Undetermined
0_0	Mdh1	-0.0349679	5.89e-05	Undetermined
