## Supplemental Table 10 for "Arsenic Toxicity in the Drosophila Brain at Single Cell Resolution"

### Sheet: Table S10
Supplementary Table S10. The frequency of each differentially expressed gene across multiple cell types and their specific cluster identities.
Gene symbol	Number of clusters with DE	Sex	Cluster identities
Orcokinin	20	female	0_0,0_1,0_3,1,11,12,14,15,17,19,2,20,22,23,3,5,6,7,8,9
Pdf	18	female	0_0,0_1,1,11,12,14,15,17,19,2,20,22,3,5,6,7,8,9
Ms	17	female	0_0,0_1,1,11,12,14,15,2,20,22,26,3,5,6,7,8,9
fabp	16	female	0_0,0_1,1,12,14,15,17,19,2,22,3,5,6,7,8,9
srRNA	15	male	0_0,1,11,14,15,17,19,2,20,3,5,6,7,8,9
CG12239	14	female	0_0,0_1,1,11,12,14,17,2,3,5,6,7,8,9
CG12239	14	male	0_0,1,11,12,14,15,19,2,3,5,6,7,8,9
TotC	14	male	0_0,1,11,12,14,2,24,27,3,5,6,7,8,9
Eip74EF	13	male	0_0,1,11,14,15,2,20,3,5,6,7,8,9
5-HT2A	12	male	0_0,1,11,14,15,2,3,5,6,7,8,9
Pzl	12	male	1,11,14,15,2,20,3,5,6,7,8,9
apolpp	12	male	0_0,1,12,15,2,27,3,5,6,7,8,9
lncRNA:CR46004	12	male	1,11,14,15,17,2,3,5,6,7,8,9
CG46385	11	female	0_1,1,11,12,15,2,3,5,6,7,8
Eaat1	11	male	0_0,1,11,12,2,20,3,5,6,7,8
Nplp1	11	female	0_0,1,12,15,17,2,3,5,6,7,8
Obp44a	11	male	0_0,1,12,2,23,3,5,6,7,8,9
TotA	11	male	0_0,1,14,2,27,3,5,6,7,8,9
lncRNA:CR40469	11	female	0_1,1,11,12,14,15,17,19,3,7,8
sr	11	male	0_0,1,11,14,15,19,2,3,6,7,8
ATP8B	10	female	0_1,1,12,2,22,3,5,6,7,8
CG34393	10	male	11,14,15,19,2,3,5,6,7,9
CG8745	10	female	0_0,0_1,1,11,12,15,2,3,6,8
MtnA	10	male	11,14,15,2,27,5,6,7,8,9
puc	10	male	1,11,14,15,2,3,6,7,8,9
Ac76E	9	female	0_0,1,12,2,3,5,7,8,9
CG15209	9	male	0_0,1,11,14,2,3,5,6,9
CG31324	9	male	1,11,14,15,2,20,3,5,7
CG32052	9	female	0_1,1,11,12,15,3,5,7,8
CG46339	9	female	0_0,1,12,2,3,5,6,7,8
Eip74EF	9	female	0_0,1,12,2,3,5,6,7,8
Nplp1	9	male	1,11,14,15,2,3,5,6,7
fabp	9	male	0_0,1,12,2,3,5,6,8,9
fok	9	female	1,12,15,2,3,5,6,7,8
CG2016	8	male	0_0,15,2,3,5,6,7,8
CG30015	8	male	11,14,15,17,19,20,7,9
CG32204	8	female	1,11,12,15,2,3,5,6
CG42339	8	male	1,11,14,15,2,7,8,9
CG42524	8	female	1,11,12,15,2,3,5,8
CG42663	8	female	1,12,2,3,5,6,8,9
CG5953	8	male	1,11,14,19,27,6,7,9
Drl-2	8	female	0_0,1,17,2,3,5,6,8
Gs2	8	female	1,11,2,3,5,6,7,8
KCNQ	8	male	11,14,15,19,2,3,6,7
Ndae1	8	female	0_1,1,12,15,2,3,5,8
Pdfr	8	male	1,11,14,15,19,7,8,9
Rgk1	8	male	1,11,14,15,2,3,5,7
dpr15	8	male	1,11,14,2,3,6,7,9
dpr16	8	female	1,12,15,2,3,5,6,8
eEF1alpha1	8	female	1,12,2,3,5,6,7,8
lncRNA:CR43836	8	female	1,12,2,3,5,6,8,9
lncRNA:CR44317	8	male	0_0,1,14,2,3,5,6,7
nrv2	8	female	0_0,1,12,2,3,5,7,8
rhea	8	female	0_1,1,12,15,3,5,7,8
zld	8	male	1,11,2,3,5,6,7,9
ASPP	7	female	1,12,2,3,5,6,8
AstC-R2	7	female	0_0,12,2,3,5,6,8
CG10433	7	female	1,12,2,3,5,7,8
CG12594	7	female	0_6,1,2,3,5,7,8
CG17646	7	male	1,11,2,6,7,8,9
CG30015	7	female	1,11,2,3,5,6,8
CG31323	7	female	1,12,2,3,5,6,8
CG34393	7	female	0_0,1,12,2,3,5,8
CG42613	7	female	0_0,1,12,2,3,5,6
CG43078	7	female	1,12,2,3,5,6,8
CG43373	7	female	0_1,1,2,3,5,7,8
CG46385	7	male	11,14,15,19,6,7,9
CG7607	7	female	0_0,14,3,5,6,7,9
CG9896	7	female	1,2,20,3,5,7,8
Cp1	7	female	0_0,1,12,2,3,6,8
Fili	7	female	1,12,2,3,5,6,8
GABA-B-R3	7	female	1,12,2,3,5,6,8
Gclc	7	female	0_4,1,12,3,5,6,8
HDAC6	7	female	0_0,12,2,3,5,6,9
LpR2	7	male	0_0,1,11,2,3,5,7
Mdh1	7	female	1,12,2,3,5,6,8
Msr-110	7	female	1,12,2,3,5,6,8
Oamb	7	female	1,11,12,2,3,6,8
PVRAP	7	female	1,12,2,3,5,7,8
Pdk	7	female	1,11,12,2,3,6,7
Pkn	7	female	1,12,15,2,3,6,8
Plp	7	female	1,12,2,3,5,7,8
Rgk3	7	female	1,12,2,3,5,6,8
Scp2	7	female	0_0,1,12,2,3,5,8
Svil	7	female	1,12,15,3,5,7,8
Trim9	7	male	1,11,14,15,3,7,9
Trpm	7	male	11,14,15,5,7,8,9
aop	7	female	1,2,3,5,6,7,8
dnr1	7	female	1,2,3,5,6,7,8
dpr15	7	female	0_0,14,2,3,5,6,8
lncRNA:CR44357	7	male	0_0,1,11,14,15,7,9
lncRNA:CR45312	7	female	0_0,1,12,2,3,5,8
lncRNA:CR46004	7	female	0_0,1,12,2,3,5,8
mAChR-B	7	female	1,2,20,3,5,6,8
nuf	7	male	1,11,14,2,3,5,6
side-IV	7	female	1,12,2,3,5,7,8
srRNA	7	female	1,12,2,3,5,6,8
sty	7	male	11,14,15,2,5,6,7
trn	7	female	1,11,12,2,3,5,8
5-HT2A	6	female	1,2,3,5,6,8
Ac76E	6	male	11,14,15,19,7,9
Arr2	6	male	0_0,12,2,3,5,6
CG10433	6	male	11,14,15,27,7,9
CG10960	6	female	1,12,2,3,5,8
CG1358	6	female	1,12,2,3,5,8
CG15209	6	female	1,12,3,6,8,9
CG1552	6	female	0_1,1,2,3,5,7
CG2082	6	male	1,14,15,2,5,7
CG30158	6	male	11,14,15,6,7,8
CG3961	6	male	14,15,2,5,6,7
CG42673	6	female	1,12,2,3,5,8
CG42674	6	female	1,12,3,7,8,9
CG43861	6	female	0_0,1,2,3,6,8
CG46301	6	female	1,12,2,3,6,7
DIP-theta	6	female	1,11,2,3,6,7
Dgk	6	male	0_1,1,14,15,5,7
Hr38	6	male	1,11,15,19,7,9
LpR2	6	female	1,12,2,3,5,8
Mur2B	6	male	11,14,15,6,7,9
Npc2a	6	male	0_0,12,2,3,5,9
Nplp2	6	male	0_0,1,2,27,7,8
Octbeta1R	6	female	1,12,15,3,6,8
Octbeta2R	6	male	0_0,1,2,3,6,8
PRAS40	6	female	12,2,3,5,7,8
PRAS40	6	male	11,14,15,2,7,9
Pino	6	female	0_0,5,6,7,8,9
Pxn	6	female	1,12,2,3,5,6
RpS20	6	male	0_0,2,3,5,6,8
SP1029	6	female	1,12,15,2,3,7
SiaT	6	female	1,2,20,3,6,8
Tbh	6	female	1,2,3,5,6,8
Treh	6	female	1,14,2,3,5,8
Trim9	6	female	1,12,2,3,5,8
Trpm	6	female	1,12,2,3,5,8
TyrR	6	female	2,22,3,5,6,8
ap	6	male	1,11,15,2,7,9
asRNA:CR44894	6	female	1,12,2,3,5,8
beat-Ia	6	female	1,2,3,5,6,8
beat-Vc	6	male	11,14,15,6,7,9
bnb	6	female	0_0,1,2,3,7,8
dpr3	6	female	1,12,2,3,5,6
hoe1	6	female	3,5,6,7,8,9
lncRNA:CR32773	6	male	11,14,15,2,5,7
lncRNA:CR43334	6	male	14,15,19,3,7,9
lncRNA:CR46003	6	male	1,11,14,2,7,9
mew	6	male	11,15,2,6,7,8
nuf	6	female	1,12,2,3,5,8
rdo	6	female	1,12,2,3,6,8
rst	6	female	1,12,2,3,5,6
sdk	6	female	1,12,2,3,5,6
side-V	6	female	1,12,2,3,5,8
spin	6	male	11,14,27,6,7,9
spir	6	female	0_1,1,15,2,3,8
spri	6	male	0_0,1,2,3,5,6
tok	6	female	1,15,2,3,5,8
tyn	6	female	12,2,3,5,6,8
vvl	6	female	1,2,3,6,7,9
5-HT2B	5	male	11,15,19,5,7
5-HT7	5	female	1,12,2,3,8
AANAT1	5	female	0_0,2,5,6,8
AstA-R1	5	male	1,14,15,19,7
AstC-R1	5	female	1,2,3,5,6
Atf3	5	male	11,14,15,20,7
CG13579	5	female	1,2,3,5,6
CG13579	5	male	11,14,17,2,7
CG15201	5	female	1,12,2,3,7
CG15201	5	male	2,3,5,7,9
CG2082	5	female	1,11,12,2,3
CG31191	5	female	2,3,5,6,8
CG31323	5	male	11,14,15,7,9
CG31324	5	female	1,12,3,5,7
CG31690	5	female	1,2,3,7,8
CG32547	5	female	1,2,3,5,6
CG33543	5	female	1,12,20,5,7
CG33639	5	male	0_1,1,11,14,7
CG34109	5	male	1,11,2,5,7
CG34155	5	female	0_0,2,3,5,6
CG34355	5	male	15,2,3,5,6
CG3655	5	female	1,2,20,3,8
CG42339	5	female	1,12,3,5,8
CG42613	5	male	0_0,2,3,5,9
CG42674	5	male	11,14,19,24,7
CG5758	5	male	3,5,6,8,9
CG6006	5	female	1,2,3,5,8
Cp1	5	male	11,15,19,7,9
DIP-delta	5	female	1,12,3,5,8
DIP-gamma	5	male	11,15,20,7,9
DIP-kappa	5	female	1,2,3,5,8
Eip63F-1	5	female	1,2,3,5,8
GABA-B-R3	5	male	11,14,15,2,7
Gclc	5	male	11,14,15,7,9
Gpb5	5	male	0_0,2,3,5,6
Gyc88E	5	female	1,12,2,3,5
Imp	5	male	0_0,14,2,6,7
KCNQ	5	female	1,12,2,3,5
Kank	5	female	1,2,3,5,6
LRP1	5	female	1,15,2,3,8
LpR1	5	female	1,12,2,3,5
LpR1	5	male	11,14,15,2,7
Ncoa6	5	female	1,2,3,6,8
Ndae1	5	male	1,11,14,19,7
Neto	5	female	1,12,2,3,5
Pde11	5	female	1,12,2,3,8
Pdfr	5	female	1,12,2,3,6
Pka-C3	5	female	1,12,2,3,8
Pkn	5	male	1,11,14,7,9
Proc	5	female	0_0,1,2,3,5
Rbp6	5	male	1,2,24,7,9
S	5	female	1,12,2,3,5
Sesn	5	male	11,14,6,7,9
Sox21b	5	male	1,11,15,7,9
Svil	5	male	15,2,3,7,8
Sytbeta	5	female	12,2,3,5,8
TfAP-2	5	male	11,15,2,7,9
aop	5	male	11,14,15,7,9
ap	5	female	1,12,2,3,5
asRNA:CR44894	5	male	1,11,14,15,7
bab1	5	male	14,15,20,7,9
bab2	5	male	11,15,2,7,9
beat-IIb	5	female	1,12,2,3,8
dpr2	5	female	1,3,5,6,8
dpr2	5	male	1,11,14,15,7
fog	5	female	1,2,3,5,6
kibra	5	female	11,14,3,6,7
ko	5	female	1,2,3,5,8
lncRNA:CR31451	5	male	0_0,2,3,5,6
lncRNA:CR43836	5	male	1,11,14,15,7
lncRNA:CR44024	5	male	14,19,5,6,7
lncRNA:CR44357	5	female	0_0,1,12,2,3
lncRNA:roX2	5	male	11,14,19,7,9
mgl	5	male	2,3,5,6,9
mld	5	female	1,12,15,2,5
mld	5	male	11,14,15,2,7
mtt	5	male	1,11,14,15,7
myo	5	male	1,11,15,7,9
pre-rRNA:CR45845	5	female	2,3,5,6,8
puc	5	female	1,12,2,3,8
rgn	5	female	1,2,3,6,8
rhea	5	male	1,14,15,7,9
sNPF-R	5	female	1,12,2,3,6
scf	5	male	0_0,2,3,5,6
side-IV	5	male	1,11,14,15,7
wake	5	male	11,14,15,19,7
5-HT2B	4	female	12,2,3,6
7B2	4	male	2,3,5,6
ATP8B	4	male	11,14,7,9
Ac13E	4	female	1,2,3,5
Ae2	4	male	1,15,25,7
CG1358	4	male	11,15,7,9
CG13743	4	female	1,3,5,6
CG14431	4	male	1,14,15,7
CG17574	4	male	11,5,7,9
CG31760	4	female	1,3,5,8
CG31760	4	male	1,11,15,7
CG32547	4	male	11,14,2,7
CG32700	4	male	14,15,19,7
CG33639	4	female	1,12,2,3
CG3376	4	male	11,14,7,9
CG34109	4	female	1,2,3,5
CG34347	4	female	1,3,7,8
CG34347	4	male	11,14,7,9
CG3655	4	male	11,14,19,7
CG40470	4	female	0_0,3,6,9
CG4168	4	female	1,3,5,8
CG4168	4	male	1,11,15,7
CG42346	4	male	11,15,7,9
CG42524	4	male	11,14,15,7
CG42663	4	male	14,15,7,9
CG42673	4	male	14,15,6,7
CG44837	4	male	1,11,15,7
CG46301	4	male	11,14,6,7
CG6006	4	male	11,14,7,9
CG6123	4	female	1,3,5,8
CG6123	4	male	11,14,15,7
CG8369	4	male	0_0,12,2,3
CG9932	4	male	2,3,6,9
CNMaR	4	female	1,12,3,5
Ccn	4	female	1,12,5,8
Cyp28d1	4	male	19,27,7,9
DIP-eta	4	female	1,2,3,6
Dgk	4	female	1,12,3,8
Dh31	4	female	0_0,2,7,8
Dh31-R	4	female	2,3,6,9
Dh44-R1	4	female	2,5,6,8
Dop1R1	4	female	0_1,1,7,8
Drgx	4	female	1,12,2,7
Drl-2	4	male	11,14,15,7
Eip63F-1	4	male	1,11,15,7
Ets65A	4	female	1,2,3,8
FMRFaR	4	female	12,2,5,6
FMRFaR	4	male	11,14,6,7
Fili	4	male	11,14,15,7
GEFmeso	4	female	12,14,3,5
Gs2	4	male	19,2,7,9
Gyc88E	4	male	11,14,15,7
HDAC6	4	male	11,14,7,9
Lmpt	4	female	12,2,5,6
MESR3	4	female	1,3,5,8
MESR3	4	male	11,15,7,9
Mob2	4	male	11,14,7,9
MsR1	4	female	1,22,3,5
MsrA	4	male	11,27,7,9
Mur2B	4	female	1,2,8,9
Npc2a	4	female	1,2,3,8
Ntan1	4	female	1,2,3,5
Oamb	4	male	11,15,7,9
Octbeta1R	4	male	14,15,7,8
PVRAP	4	male	11,14,15,7
Pdk	4	male	11,14,7,9
Rgk1	4	female	0_1,1,12,3
Rgk3	4	male	11,14,15,7
SiaT	4	male	1,11,15,7
Sox102F	4	male	1,15,3,7
Sox21b	4	female	1,2,3,7
Tbh	4	male	14,15,5,7
Treh	4	male	11,14,19,7
Tsf1	4	female	1,3,5,8
aay	4	male	11,14,7,9
acj6	4	female	1,12,20,3
bab2	4	female	1,2,3,8
beat-Vc	4	female	1,2,3,5
btsz	4	male	1,14,15,7
bun	4	female	2,3,6,8
bun	4	male	0_0,2,5,9
ct	4	male	0_0,1,8,9
cv-c	4	male	11,14,19,7
dally	4	male	0_0,1,2,3
dpr17	4	female	1,2,3,5
dpr3	4	male	11,14,15,7
fog	4	male	14,15,7,9
fok	4	male	11,14,15,7
for	4	male	11,14,7,9
grn	4	male	11,14,19,7
how	4	female	11,14,7,9
how	4	male	11,14,7,9
kug	4	male	1,11,14,7
l(2)gl	4	male	11,14,7,9
lncRNA:CR32773	4	female	1,2,3,8
lncRNA:CR34335	4	male	0_0,3,5,9
lncRNA:CR44317	4	female	1,12,2,6
lncRNA:CR44999	4	male	11,14,15,2
lncRNA:Hsromega	4	female	2,3,5,8
meng	4	male	11,15,7,9
myo	4	female	1,12,2,3
nrv2	4	male	0_0,14,2,3
orb	4	female	12,2,3,8
prage	4	male	11,14,7,9
pum	4	male	11,15,2,9
rdo	4	male	1,11,15,7
rst	4	male	11,15,19,7
sNPF-R	4	male	11,15,20,7
scf	4	female	11,2,5,6
spab	4	female	1,2,3,8
svp	4	male	11,17,2,7
tok	4	male	14,15,5,7
tup	4	female	0_0,1,2,3
zld	4	female	1,2,5,8
5-HT7	3	male	11,15,7
AGO3	3	male	20,24,9
ASPP	3	male	1,11,7
Ac13E	3	male	11,15,7
Ac78C	3	female	2,3,9
Amph	3	female	1,3,5
Amph	3	male	15,2,6
Bx	3	male	1,15,7
CG10365	3	male	14,7,9
CG1146	3	male	11,7,9
CG12541	3	male	15,3,7
CG13124	3	male	11,7,9
CG13698	3	male	1,7,9
CG13739	3	female	1,2,3
CG13739	3	male	11,15,7
CG13743	3	male	1,15,7
CG14274	3	female	0_0,2,6
CG14322	3	male	11,7,9
CG15537	3	female	3,5,6
CG2269	3	male	5,6,7
CG2852	3	male	12,27,9
CG31191	3	male	11,15,7
CG31690	3	male	1,19,7
CG32017	3	male	2,3,6
CG32683	3	male	1,11,7
CG32982	3	female	1,14,8
CG34351	3	female	1,3,8
CG3961	3	female	1,12,8
CG42747	3	female	12,2,5
CG42747	3	male	11,15,7
CG43373	3	male	1,14,7
CG43861	3	male	11,7,9
CG4409	3	male	14,7,9
CG6040	3	male	14,7,9
CG6287	3	male	11,7,9
CG8745	3	male	11,14,9
CG9394	3	female	0_0,14,7
CG9394	3	male	14,15,7
CG9650	3	male	1,15,7
CG9686	3	male	2,6,9
DIP-beta	3	female	1,2,8
DIP-eta	3	male	11,15,7
DIP-gamma	3	female	1,3,5
DIP-kappa	3	male	11,15,7
Dh31-R	3	male	11,7,9
Dif	3	male	11,7,9
Eaat1	3	female	0_1,1,3
Elk	3	female	1,3,5
Elk	3	male	14,15,7
FER	3	male	11,7,9
Fur1	3	male	6,7,9
Gad1	3	female	1,3,8
Hasp	3	male	0_0,2,3
InR	3	male	1,7,9
Invadolysin	3	female	1,3,7
Kif3C	3	female	1,3,8
Kif3C	3	male	11,14,7
LRP1	3	male	15,7,9
Lim1	3	female	1,20,8
Lim3	3	female	1,3,6
Lim3	3	male	11,15,7
Lsd-2	3	female	14,7,9
MYPT-75D	3	female	1,11,7
Mdh1	3	male	0_0,12,15
Mmp2	3	male	1,11,7
Msp300	3	male	15,2,9
NFAT	3	male	11,6,9
NK7.1	3	female	1,3,8
NK7.1	3	male	1,7,9
Neto	3	male	11,14,7
Ntan1	3	male	11,7,9
Obp44a	3	female	2,3,8
Octbeta3R	3	female	1,12,3
Pde11	3	male	11,14,15
Pdf	3	male	0_0,2,7
Pxn	3	male	11,15,7
Rgk2	3	female	2,3,5
Rh2	3	male	0_0,2,24
RhoGAP18B	3	male	14,7,9
RpS20	3	female	1,2,3
S	3	male	15,7,9
SP1029	3	male	11,15,7
Sarm	3	female	11,2,6
Sesn	3	female	3,5,7
Sh	3	male	2,6,7
Sod3	3	female	11,7,9
Tab2	3	male	11,7,9
Tis11	3	male	11,7,9
TkR99D	3	male	11,15,7
TrissinR	3	female	1,2,5
Tsf1	3	male	2,27,9
TyrR	3	male	1,2,7
Ugt49C1	3	male	11,27,9
Wnt4	3	female	3,5,9
apolpp	3	female	1,7,9
bab1	3	female	1,5,8
ced-6	3	male	14,7,9
ci	3	male	11,7,9
dac	3	female	1,2,8
dac	3	male	14,6,7
dally	3	female	1,14,2
disco-r	3	male	11,3,7
dpr17	3	male	11,7,9
dsx	3	female	11,7,9
fipi	3	female	1,2,3
fkh	3	female	1,2,3
foxo	3	male	11,7,9
h	3	female	11,7,9
haf	3	female	1,3,8
haf	3	male	11,14,7
hdc	3	male	11,3,5
kek3	3	female	1,2,8
lncRNA:CR43334	3	female	11,5,6
lncRNA:CR45312	3	male	1,15,7
lncRNA:Hsromega	3	male	11,5,7
lrRNA	3	female	0_1,1,17
mAChR-B	3	male	11,14,7
mEFTs	3	female	0_0,3,5
meng	3	female	12,2,6
mtgo	3	male	2,7,9
nkt	3	female	14,7,9
nkt	3	male	14,7,9
nord	3	female	2,3,6
oc	3	male	11,15,20
ome	3	male	11,7,9
orb	3	male	14,15,2
pdm3	3	male	15,2,5
pum	3	female	1,15,2
sano	3	female	1,2,3
sano	3	male	14,15,7
side-V	3	male	11,15,7
sosie	3	female	0_0,1,3
spri	3	female	1,25,8
stumps	3	female	11,7,9
sty	3	female	1,12,5
tnc	3	female	2,3,5
toy	3	male	1,14,7
ttk	3	female	11,7,9
tyn	3	male	14,7,9
unc-13	3	female	1,2,3
vir-1	3	male	27,7,9
wake	3	female	1,2,3
wdp	3	female	14,7,9
whd	3	male	14,7,9
zfh1	3	male	14,7,9
zfh2	3	male	2,6,9
18w	2	female	20,7
Ac78C	2	male	7,9
Aldh	2	female	12,7
AstA-R1	2	female	1,12
CAH7	2	female	7,9
CAH7	2	male	7,9
CAP	2	female	7,9
CAP	2	male	7,9
CARPB	2	male	15,7
CDase	2	female	7,9
CG10311	2	female	7,9
CG12065	2	male	7,9
CG12541	2	female	2,8
CG13229	2	female	1,2
CG13252	2	female	11,9
CG14274	2	male	12,2
CG14322	2	female	2,3
CG1504	2	female	3,5
CG15236	2	female	1,12
CG15236	2	male	1,15
CG1673	2	male	7,9
CG1688	2	female	1,3
CG17574	2	female	3,6
CG17839	2	female	1,9
CG30158	2	female	1,5
CG31248	2	male	7,9
CG3168	2	male	7,9
CG31705	2	female	14,7
CG31999	2	female	7,9
CG32052	2	male	1,15
CG32204	2	male	15,7
CG32521	2	male	2,9
CG32700	2	female	1,3
CG33543	2	male	1,7
CG34136	2	female	11,9
CG34155	2	male	11,7
CG34384	2	male	14,7
CG42235	2	female	7,9
CG42340	2	male	1,7
CG42342	2	male	14,9
CG42390	2	male	7,9
CG42458	2	female	1,2
CG43078	2	male	15,7
CG43658	2	female	1,9
CG43658	2	male	1,9
CG43689	2	male	11,7
CG43693	2	male	7,9
CG43759	2	female	1,12
CG43795	2	female	1,12
CG43795	2	male	2,7
CG4797	2	male	11,27
CG4829	2	female	14,7
CG5888	2	male	7,9
CG5973	2	male	11,7
CG6701	2	male	7,9
CG7607	2	male	7,9
CG7888	2	male	11,9
CG8180	2	female	7,9
CG8861	2	female	0_1,1
CG9220	2	female	7,9
CG9377	2	female	7,9
CG9686	2	female	1,9
CG9691	2	male	19,9
CG9896	2	male	15,7
Cad87A	2	female	1,3
Cad87A	2	male	7,9
Calx	2	female	1,20
Capa	2	male	20,22
ClC-a	2	female	7,9
Clk	2	female	7,9
Coq7	2	male	0_0,9
CrzR	2	male	11,20
Cyp28a5	2	male	7,9
Cys	2	female	11,12
Cys	2	male	11,12
DIP-alpha	2	female	0_3,5
DIP-beta	2	male	15,7
DIP-delta	2	male	11,7
DIP-epsilon	2	female	2,5
DIP-theta	2	male	15,7
DIP-zeta	2	female	2,5
Dh44-R2	2	male	7,9
Dll	2	male	7,9
Dop1R2	2	female	1,5
Dop1R2	2	male	7,8
Dscam3	2	female	1,20
Dscam3	2	male	1,7
Dys	2	male	2,3
Ekar	2	male	11,14
Ets65A	2	male	15,7
Fas3	2	male	1,7
Fhos	2	female	11,9
Fhos	2	male	11,7
Fkbp14	2	male	7,9
GEFmeso	2	male	7,9
GILT1	2	male	15,9
Galphai	2	male	27,9
Gat	2	female	14,7
Hs6st	2	male	15,7
IP3K2	2	male	11,14
ITP	2	female	11,7
ImpL2	2	male	11,27
Inx2	2	female	7,9
Irk2	2	female	7,9
Kank	2	male	11,7
Lmpt	2	male	7,9
MYPT-75D	2	male	0_0,9
Magi	2	male	11,9
MsR1	2	male	7,9
Myo81F	2	male	11,7
N	2	female	11,7
NFAT	2	female	3,9
Nos	2	female	1,8
Oct-TyrR	2	female	1,6
Oct-TyrR	2	male	11,7
Oda	2	female	1,2
Ork1	2	female	7,9
Ork1	2	male	7,9
Plp	2	male	15,7
Proc-R	2	female	7,9
Prosap	2	female	14,9
Prosap	2	male	0_0,2
Ptr	2	male	7,9
Pvr	2	male	11,9
Pzl	2	female	1,8
RapGAP1	2	male	7,9
Rbfox1	2	male	2,9
Rgk2	2	male	6,7
RhoGAP18B	2	female	7,9
RpLP2	2	female	1,12
RpS15	2	male	11,6
Samuel	2	male	7,9
Sirup	2	female	1,9
Snp	2	male	24,7
Sytbeta	2	male	11,7
Syx4	2	male	7,9
T48	2	male	7,9
TfAP-2	2	female	1,2
Tk	2	female	1,3
Tk	2	male	11,15
TkR86C	2	female	3,6
TkR99D	2	female	1,3
TrissinR	2	male	11,7
Tsp42Ed	2	male	11,27
Tsp5D	2	female	7,9
Ugt35B1	2	male	7,9
Vmat	2	female	1,11
Vsx2	2	male	1,6
Yp3	2	female	17,23
alrm	2	male	14,19
ana	2	female	7,9
asRNA:CR44998	2	male	7,9
asRNA:CR45161	2	male	7,9
beat-IIIc	2	female	0_1,11
beat-Ia	2	male	15,7
bru2	2	female	8,9
cv-c	2	female	6,8
dlp	2	male	19,7
dnr1	2	male	11,7
dpr16	2	male	11,7
eEF1alpha1	2	male	11,7
erm	2	female	1,12
euc	2	female	2,9
ey	2	female	1,2
ey	2	male	14,7
fipi	2	male	11,7
fkh	2	male	11,7
fng	2	female	11,7
futsch	2	male	0_0,2
fz	2	female	1,15
hid	2	male	1,9
hth	2	male	6,9
if	2	female	7,9
if	2	male	11,7
jeb	2	female	0_0,5
jim	2	female	0_1,1
kek3	2	male	1,7
ko	2	male	11,7
kon	2	female	7,9
l(2)41Ab	2	male	11,7
lncRNA:CR31044	2	female	11,9
lncRNA:CR40469	2	male	17,9
lncRNA:CR44024	2	female	3,8
lncRNA:CR44320	2	male	11,7
lovit	2	female	24,27
lovit	2	male	11,7
lrRNA	2	male	12,27
luna	2	male	11,9
mEFTs	2	male	0_0,2
mGluR	2	female	1,12
mbc	2	female	3,5
mbc	2	male	11,7
mfas	2	female	7,9
mtt	2	female	1,3
nkd	2	male	7,9
oc	2	female	2,3
ome	2	female	1,3
para	2	male	2,7
pdgy	2	male	15,9
pnt	2	male	14,7
prage	2	female	5,8
pros	2	male	6,7
pyd	2	male	2,24
rdgA	2	male	2,9
rgn	2	male	11,7
rho	2	male	14,7
rn	2	female	1,5
rn	2	male	11,7
robo2	2	male	11,14
santa-maria	2	female	7,9
scramb1	2	male	7,9
scro	2	male	1,9
scrt	2	male	12,2
sdk	2	male	11,7
shakB	2	male	0_0,2
sky	2	female	0_1,1
sky	2	male	0_0,2
sog	2	female	11,17
sosie	2	male	12,7
spin	2	female	3,5
stumps	2	male	7,9
teq	2	male	27,9
tim	2	male	7,9
toy	2	female	1,12
trol	2	male	12,15
vri	2	male	27,9
vvl	2	male	11,7
wtrw	2	male	7,9
18w	1	male	7
5-HT1A	1	male	3
AANAT1	1	male	7
AOX1	1	male	27
Ae2	1	female	1
Arc1	1	male	27
Arr2	1	female	24
AstC-R1	1	male	7
AstC-R2	1	male	7
Atf3	1	female	6
BomBc2	1	male	27
Bx	1	female	1
CAH1	1	male	19
CARPB	1	female	1
CCAP-R	1	female	6
CG10062	1	male	19
CG10226	1	female	11
CG10479	1	male	9
CG10527	1	male	2
CG10663	1	male	19
CG10960	1	male	11
CG11241	1	female	9
CG11407	1	male	9
CG12065	1	female	7
CG12224	1	male	27
CG12730	1	male	7
CG13012	1	male	7
CG13124	1	female	7
CG13698	1	female	1
CG13707	1	male	11
CG14253	1	female	11
CG14431	1	female	1
CG14687	1	male	8
CG14989	1	male	2
CG1537	1	male	14
CG15431	1	female	1
CG15522	1	female	15
CG15522	1	male	12
CG15537	1	male	7
CG15673	1	female	11
CG16700	1	female	9
CG16799	1	male	9
CG1688	1	male	1
CG17108	1	male	27
CG17684	1	female	1
CG17684	1	male	14
CG17839	1	male	9
CG18598	1	male	12
CG2145	1	male	19
CG2233	1	male	27
CG2269	1	female	0_0
CG2841	1	female	11
CG2852	1	female	1
CG30069	1	female	11
CG30116	1	female	1
CG30197	1	female	11
CG30285	1	male	9
CG30323	1	female	6
CG30323	1	male	15
CG3036	1	male	11
CG30460	1	female	9
CG31221	1	male	11
CG31663	1	male	9
CG3168	1	female	11
CG31705	1	male	7
CG31706	1	female	7
CG31710	1	female	9
CG31869	1	female	7
CG31999	1	male	9
CG32026	1	female	7
CG32091	1	female	20
CG32473	1	female	9
CG32683	1	female	1
CG3270	1	male	9
CG32982	1	male	7
CG33080	1	female	7
CG3328	1	female	9
CG33296	1	male	9
CG33970	1	male	7
CG34136	1	male	27
CG34357	1	female	1
CG34370	1	female	1
CG34384	1	female	1
CG34417	1	female	11
CG3857	1	female	12
CG3857	1	male	1
CG40470	1	male	7
CG42235	1	male	9
CG42340	1	female	1
CG42342	1	female	14
CG42346	1	female	1
CG42390	1	female	7
CG42458	1	male	15
CG42540	1	female	9
CG42594	1	male	2
CG42709	1	female	15
CG42741	1	male	14
CG42750	1	female	20
CG43313	1	male	9
CG43689	1	female	3
CG43759	1	male	7
CG43968	1	male	19
CG4409	1	female	7
CG44837	1	female	1
CG45263	1	male	19
CG4615	1	female	6
CG46339	1	male	7
CG4716	1	male	7
CG4822	1	male	9
CG5404	1	female	7
CG5404	1	male	9
CG5758	1	female	1
CG5895	1	female	7
CG5973	1	female	5
CG6126	1	female	11
CG6175	1	male	9
CG6218	1	male	3
CG6356	1	female	9
CG6356	1	male	9
CG6357	1	male	9
CG6503	1	male	27
CG6770	1	female	1
CG6770	1	male	9
CG7084	1	female	7
CG7149	1	female	14
CG7509	1	male	7
CG7530	1	female	7
CG7530	1	male	7
CG7888	1	female	7
CG8034	1	female	11
CG8112	1	male	27
CG8312	1	male	7
CG8369	1	female	9
CG8547	1	female	9
CG8641	1	female	3
CG9377	1	male	7
CG9650	1	female	1
CG9932	1	female	1
CLIP-190	1	female	1
CLIP-190	1	male	9
CNMaR	1	male	7
Ca-alpha1T	1	male	15
Cat	1	male	9
Cbp53E	1	female	1
Ccn	1	male	15
Cln3	1	male	9
CrebA	1	female	7
Csas	1	female	7
Cyp28d1	1	female	7
Cyp311a1	1	male	17
Cyp4ac3	1	male	9
Cyp4g15	1	male	7
Cyp6w1	1	male	9
DIP-alpha	1	male	7
DIP-epsilon	1	male	11
DIP-lambda	1	male	7
DIP-zeta	1	male	11
Ddc	1	male	11
Dh44-R1	1	male	7
Dh44-R2	1	female	12
Dif	1	female	11
Dop1R1	1	male	11
Dop2R	1	female	1
E23	1	female	7
E23	1	male	9
Ect3	1	female	12
Eglp4	1	male	27
Eip93F	1	male	9
Fas3	1	female	1
GLaz	1	male	9
Gad1	1	male	7
Galphai	1	female	7
Gat	1	male	14
Gel	1	male	7
GlcAT-P	1	male	2
GluClalpha	1	female	1
GluRIB	1	female	1
Gprk2	1	female	11
Gprk2	1	male	9
GstD1	1	female	8
GstD1	1	male	27
GstD9	1	male	9
GstE6	1	male	27
GstE9	1	female	27
Hexo2	1	female	9
Hexo2	1	male	9
Hnf4	1	female	7
Hnf4	1	male	9
Hr38	1	female	12
Hs6st	1	female	1
IA-2	1	female	0_0
IA-2	1	male	2
ITP	1	male	9
Idgf3	1	male	7
Ilp6	1	male	7
ImpE1	1	male	7
ImpL2	1	female	9
Invadolysin	1	male	2
Inx3	1	female	7
Irk1	1	female	9
LManII	1	male	9
Lac	1	male	15
Lim1	1	male	7
List	1	female	7
MFS9	1	female	9
MFS9	1	male	9
Mip	1	female	6
Mipp1	1	female	11
Mmp1	1	male	7
MsR2	1	female	2
MsR2	1	male	11
Msr-110	1	male	9
MtnA	1	female	27
N	1	male	9
NLaz	1	female	3
NPFR	1	female	6
NPFR	1	male	7
NaCP60E	1	female	1
Ncc69	1	female	7
Nckx30C	1	female	1
Nckx30C	1	male	1
Ncoa6	1	male	11
Nep1	1	female	8
Nos	1	male	15
Nrg	1	male	0_0
Oatp58Dc	1	female	7
Oatp58Dc	1	male	9
Oatp74D	1	male	9
Octalpha2R	1	female	9
Oda	1	male	9
Optix	1	male	7
PLCXD	1	female	7
PPO2	1	male	20
Pcyt2	1	male	9
Pde1c	1	female	3
Pde6	1	female	1
Pdp1	1	male	7
Pgant9	1	female	1
Picot	1	female	7
Picot	1	male	9
Pino	1	male	2
Pka-R2	1	female	1
Proc	1	male	7
Proc-R	1	male	9
Ptp99A	1	female	20
Ptr	1	female	7
Rac2	1	male	7
Rbfox1	1	female	2
Rchy1	1	female	9
Rh2	1	female	24
Rh6	1	male	17
Rh7	1	male	7
RhoGAP15B	1	male	9
RluA-1	1	female	12
RpL41	1	female	1
RpL41	1	male	6
RpLP1	1	female	1
RpLP1	1	male	2
RpS18	1	male	2
RpS26	1	male	11
RunxA	1	male	7
SIFaR	1	female	15
SKIP	1	male	22
SLC5A11	1	female	11
SLO2	1	male	15
SP1173	1	female	8
SPARC	1	female	11
SPARC	1	male	9
Samuel	1	female	11
Scp2	1	male	17
Sema2b	1	female	1
Sema2b	1	male	7
Sema5c	1	female	11
Sema5c	1	male	20
Sh	1	female	9
Sirup	1	male	0_0
Sk1	1	female	9
Slc45-1	1	male	9
Sod3	1	male	9
Sox102F	1	female	1
SoxN	1	male	9
Syt1	1	female	1
Syt1	1	male	5
Tab2	1	female	11
Timp	1	female	11
Timp	1	male	9
Tomosyn	1	female	1
TotX	1	male	27
Traf4	1	female	27
Tsp42Ea	1	male	27
Ugt35B1	1	female	7
Ugt35E2	1	female	9
VGlut	1	female	1
VGlut	1	male	26
Vinc	1	female	11
Vinc	1	male	11
Vmat	1	male	6
Vsx1	1	female	1
Vsx1	1	male	2
Vsx2	1	female	2
Zasp52	1	female	9
Zasp52	1	male	9
ab	1	female	1
acj6	1	male	7
alrm	1	female	14
ana	1	male	9
apt	1	female	11
asRNA:CR43259	1	male	9
asRNA:CR44137	1	male	9
asRNA:CR45161	1	female	7
asRNA:CR46354	1	male	7
axo	1	male	9
b	1	male	19
babos	1	male	11
bbg	1	male	11
bdl	1	male	7
beat-IIIb	1	female	1
beat-IIIb	1	male	7
beat-IIa	1	female	1
beat-Ib	1	male	6
beat-Ic	1	female	1
beat-VI	1	female	1
beat-VI	1	male	7
beat-VII	1	female	1
beat-VII	1	male	15
bma	1	female	1
bma	1	male	11
bnb	1	male	0_0
bnl	1	female	7
bru1	1	female	1
bru2	1	male	8
bru3	1	male	7
btsz	1	female	1
cv-2	1	male	7
dap	1	male	9
dati	1	female	1
dati	1	male	5
dl	1	female	7
dl	1	male	7
dlp	1	female	6
dpr10	1	female	1
dpr13	1	female	1
dsx	1	male	9
ec	1	female	11
erm	1	male	7
euc	1	male	0_0
fng	1	male	9
fon	1	male	27
for	1	female	7
fru	1	male	9
glob1	1	female	9
glob1	1	male	9
goe	1	female	9
goe	1	male	9
h	1	male	9
hbn	1	female	15
hid	1	female	9
hig	1	male	0_0
hoe1	1	male	9
htl	1	female	9
ine	1	female	7
jdp	1	female	1
jdp	1	male	8
kek1	1	female	1
kek2	1	female	1
kek5	1	female	27
kek5	1	male	9
kibra	1	male	9
kn	1	female	2
ktub	1	male	14
kug	1	female	1
lectin-24Db	1	male	20
lncRNA:CR33963	1	male	11
lncRNA:CR34335	1	female	7
lncRNA:CR43857	1	female	9
lncRNA:CR44320	1	female	1
lncRNA:CR44832	1	male	0_0
lncRNA:CR44997	1	female	24
lncRNA:CR44997	1	male	15
lncRNA:CR45223	1	male	7
lncRNA:CR45242	1	male	23
loco	1	male	11
lov	1	female	2
lov	1	male	11
mGluR	1	male	7
mRpL27	1	female	1
mRpL27	1	male	2
mamo	1	male	17
mbl	1	male	11
mdy	1	female	7
mew	1	female	8
mfas	1	male	9
mgl	1	female	1
mino	1	male	9
mnd	1	female	7
mub	1	female	1
nemy	1	female	7
nkd	1	female	1
nrm	1	male	11
nrv1	1	male	27
olf413	1	female	1
opa	1	female	19
ort	1	female	23
pain	1	male	7
para	1	female	1
pbl	1	male	9
phu	1	female	27
ple	1	male	6
pnt	1	female	9
prt	1	female	8
pst	1	male	7
pyd	1	female	9
rad	1	female	5
rho	1	female	7
rk	1	male	11
rols	1	female	7
rut	1	male	9
sals	1	female	8
santa-maria	1	male	9
scramb1	1	female	0_0
scro	1	female	1
sev	1	male	7
shakB	1	female	1
shep	1	male	2
sick	1	female	1
side	1	female	5
side-III	1	male	15
slp1	1	male	17
sog	1	male	9
spab	1	male	5
spir	1	male	1
spok	1	male	19
tinc	1	female	1
tinc	1	male	7
trn	1	male	0_0
trol	1	female	1
tup	1	male	7
twz	1	female	2
unc-13-4A	1	female	1
ush	1	male	7
wdp	1	male	9
wtrw	1	female	7
wun2	1	female	14
zfh1	1	female	2
zormin	1	female	7
zormin	1	male	9
zyd	1	female	7
zyd	1	male	9
